# *Drosophila suzukii* avoidance of microbes in oviposition choice

**DOI:** 10.1101/2020.09.05.284166

**Authors:** Airi Sato, Kentaro M. Tanaka, Joanne Y. Yew, Aya Takahashi

## Abstract

While the majority of *Drosophila* species lay eggs onto fermented fruits, females of *D. suzukii* pierce the skin and lay eggs into ripening fruits using their serrated ovipositors. The changes of oviposition site preference must have accompanied this niche exploitation. In this study, we established an oviposition assay to investigate the effects of commensal microbes deposited by conspecific and heterospecific individuals, and showed that presence of microbes on the oviposition substrate enhances egg-laying of *D. melanogaster* and *D. biarmipes*, but discourages that of *D. suzukii*. This result suggests that a drastic change has taken place in the lineage leading to *D. suzukii* in how females respond to chemical cues produced by microbes. We also found that hardness of the substrate affects the response to microbial growth, indicating that mechanosensory stimuli interact with chemosensory invoked decisions to select or avoid oviposition sites.
