## Supplementary material for "*Drosophila suzukii* avoidance of microbes in oviposition choice": Table S1-S7: Sato_etal_Table S1.xlsx

### Sheet: Suptable_1_0812.csv
Table S1 The number of eggs from the oviposition assay using the soft medium (1% agar)
Test species	Inoculating species		Number of eggsa			Preference index
			Controlb	With inoculantc	Total
D. melanogaster	D. melanogaster		20	94	114	0.649123
			1	124	125	0.984
			56	432	488	0.770492
			105	547	652	0.677914
			16	243	259	0.876448
			8	294	302	0.94702
			7	269	276	0.949275
			7	209	216	0.935185
		Total	220	2212	2432
D. melanogaster	D. suzukii		6	142	148	0.918919
			1	171	172	0.988372
			107	578	685	0.687591
			122	551	673	0.637444
			40	277	317	0.747634
			19	210	229	0.834061
			29	257	286	0.797203
			21	254	275	0.847273
		Total	345	2440	2785
D. biarmipes	D. biarmipes		26	117	143	0.636364
			107	114	221	0.0316742
			19	93	112	0.660714
			16	68	84	0.619048
			1	101	102	0.980392
			28	97	125	0.552
			30	163	193	0.689119
			38	219	257	0.70428
		Total	265	972	1237
D. biarmipes	D. melanogaster		52	138	190	0.452632
			63	137	200	0.37
			50	84	134	0.253731
			28	55	83	0.325301
			1	13	14	0.857143
			11	70	81	0.728395
			60	369	429	0.72028
			122	267	389	0.372751
		Total	387	1133	1520
D. suzukii	D. suzukii		50	11	61	-0.639344
			15	9	24	-0.25
			101	35	136	-0.485294
			121	18	139	-0.741007
			33	11	44	-0.5
			34	8	42	-0.619048
			25	1	26	-0.923077
			37	0	37	-1
		Total	416	93	509
D. suzukii	D. melanogaster		40	8	48	-0.666667
			27	1	28	-0.928571
			130	24	154	-0.688312
			91	27	118	-0.542373
			60	11	71	-0.690141
			68	8	76	-0.789474
			12	2	14	-0.714286
			19	2	21	-0.809524
		Total	447	83	530
a Eggs laid on the two petri dishes with media placed in each assay chamber were summed.
b Media treated with the solution collected from the surface of blank media.
c Media treated with the solution collected from the surface of inoculated media.
