## Supplementary material for "*Drosophila suzukii* avoidance of microbes in oviposition choice": Table S1-S7: Sato_etal_Table S2.xlsx

### Sheet: Suptable_3_0812.csv
Table S2 The number of eggs from the oviposition assay after inoculant filteration
Test species	Inoculating species		Number of eggsa			Preference index
			Controlb	Filtered inoculantc	Total
D. melanogaster	D. melanogaster		84	28	112	-0.5
			67	51	118	-0.135593
			29	16	45	-0.288889
			10	17	27	0.259259
			383	232	615	-0.245528
			209	509	718	0.417827
			471	356	827	-0.139057
			288	340	628	0.0828025
		Total	1541	1549	3090
D. melanogaster	D. suzukii		30	34	64	0.0625
			59	46	105	-0.12381
			44	45	89	0.011236
			88	89	177	0.00564972
			459	159	618	-0.485437
			108	280	388	0.443299
			324	335	659	0.016692
			288	249	537	-0.0726257
		Total	1400	1237	2637
D. biarmipes	D. biarmipes		32	3	35	-0.828571
			119	53	172	-0.383721
			101	4	105	-0.92381
			142	53	195	-0.45641
			126	108	234	-0.0769231
			51	56	107	0.046729
			35	105	140	0.5
			39	152	191	0.591623
		Total	645	534	1179
D. biarmipes	D. melanogaster		96	59	155	-0.23871
			76	50	126	-0.206349
			25	37	62	0.193548
			90	42	132	-0.363636
			171	77	248	-0.379032
			26	106	132	0.606061
			16	78	94	0.659574
			90	27	117	-0.538462
		Total	590	476	1066
D. suzukii	D. suzukii		71	35	106	-0.339623
			61	37	98	-0.244898
			46	65	111	0.171171
			51	35	86	-0.186047
			93	60	153	-0.215686
			107	56	163	-0.312883
			71	80	151	0.0596026
			161	84	245	-0.314286
		Total	661	452	1113
D. suzukii	D. melanogaster		42	21	63	-0.333333
			46	31	77	-0.194805
			69	50	119	-0.159664
			58	64	122	0.0491803
			122	95	217	-0.124424
			64	78	142	0.0985915
			93	108	201	0.0746269
			91	67	158	-0.151899
		Total	585	514	1099
a Eggs laid on the two petri dishes with media placed in each assay chamber were summed.
b Media treated with the solution collected from the surface of the blank media.
c Media treated with filtered solution collected from the surface of the inoculated media.
