## Supplementary material for "*Drosophila suzukii* avoidance of microbes in oviposition choice": Table S1-S7: Sato_etal_Table S3.xlsx

### Sheet: microbes_Dmel
Table S3. The BLAST hit results of 16S-rRNA gene sequences amplified from microbial colonies cultured from the D. melanogaster inoculum
Colony #	Query sequence (accession #)	Best hit sequence (accession #)	Best hit sequence description	Genus	Bit score	E value
1	Dmel_01_16SrRNA_513bp	NR_146030	Acetobacter thailandicus strain BCC 15839 16S ribosomal RNA, partial sequence	Acetobacter	948	0
2	Dmel_02_16SrRNA_513bp	NR_146030	Acetobacter thailandicus strain BCC 15839 16S ribosomal RNA, partial sequence	Acetobacter	948	0
3	Dmel_03_16SrRNA_513bp	NR_146030	Acetobacter thailandicus strain BCC 15839 16S ribosomal RNA, partial sequence	Acetobacter	948	0
4	Dmel_04_16SrRNA_513bp	NR_146030	Acetobacter thailandicus strain BCC 15839 16S ribosomal RNA, partial sequence	Acetobacter	948	0
5	Dmel_05_16SrRNA_513bp	NR_146030	Acetobacter thailandicus strain BCC 15839 16S ribosomal RNA, partial sequence	Acetobacter	948	0
6	Dmel_06_16SrRNA_513bp	NR_146030	Acetobacter thailandicus strain BCC 15839 16S ribosomal RNA, partial sequence	Acetobacter	948	0
7	Dmel_07_16SrRNA_513bp	NR_146030	Acetobacter thailandicus strain BCC 15839 16S ribosomal RNA, partial sequence	Acetobacter	948	0
8	Dmel_08_16SrRNA_513bp	NR_117735	Gluconobacter cerevisiae strain LMG 27748 16S ribosomal RNA, partial sequence	Gluconobacter	948	0
9	Dmel_09_16SrRNA_513bp	NR_146030	Acetobacter thailandicus strain BCC 15839 16S ribosomal RNA, partial sequence	Acetobacter	948	0
10	Dmel_10_16SrRNA_513bp	NR_146030	Acetobacter thailandicus strain BCC 15839 16S ribosomal RNA, partial sequence	Acetobacter	948	0
11	Dmel_11_16SrRNA_513bp	NR_146030	Acetobacter thailandicus strain BCC 15839 16S ribosomal RNA, partial sequence	Acetobacter	948	0
12	Dmel_12_16SrRNA_513bp	NR_146030	Acetobacter thailandicus strain BCC 15839 16S ribosomal RNA, partial sequence	Acetobacter	948	0
13	Dmel_13_16SrRNA_513bp	NR_146030	Acetobacter thailandicus strain BCC 15839 16S ribosomal RNA, partial sequence	Acetobacter	948	0
14	Dmel_14_16SrRNA_513bp	NR_146030	Acetobacter thailandicus strain BCC 15839 16S ribosomal RNA, partial sequence	Acetobacter	948	0
15	Dmel_15_16SrRNA_513bp	NR_146030	Acetobacter thailandicus strain BCC 15839 16S ribosomal RNA, partial sequence	Acetobacter	948	0
16	Dmel_16_16SrRNA_513bp	NR_146030	Acetobacter thailandicus strain BCC 15839 16S ribosomal RNA, partial sequence	Acetobacter	948	0
17	Dmel_17_16SrRNA_513bp	NR_146030	Acetobacter thailandicus strain BCC 15839 16S ribosomal RNA, partial sequence	Acetobacter	948	0
18	Dmel_18_16SrRNA_513bp	NR_146030	Acetobacter thailandicus strain BCC 15839 16S ribosomal RNA, partial sequence	Acetobacter	948	0
19	Dmel_19_16SrRNA_513bp	NR_146030	Acetobacter thailandicus strain BCC 15839 16S ribosomal RNA, partial sequence	Acetobacter	948	0
20	Dmel_20_16SrRNA_513bp	NR_146030	Acetobacter thailandicus strain BCC 15839 16S ribosomal RNA, partial sequence	Acetobacter	948	0
21	Dmel_21_16SrRNA_513bp	NR_146030	Acetobacter thailandicus strain BCC 15839 16S ribosomal RNA, partial sequence	Acetobacter	948	0
22	Dmel_22_16SrRNA_513bp	NR_146030	Acetobacter thailandicus strain BCC 15839 16S ribosomal RNA, partial sequence	Acetobacter	948	0
23	Dmel_23_16SrRNA_513bp	NR_146030	Acetobacter thailandicus strain BCC 15839 16S ribosomal RNA, partial sequence	Acetobacter	948	0
24	Dmel_24_16SrRNA_513bp	NR_146030	Acetobacter thailandicus strain BCC 15839 16S ribosomal RNA, partial sequence	Acetobacter	948	0
25	Dmel_25_16SrRNA_513bp	NR_146030	Acetobacter thailandicus strain BCC 15839 16S ribosomal RNA, partial sequence	Acetobacter	948	0
26	Dmel_26_16SrRNA_513bp	NR_146030	Acetobacter thailandicus strain BCC 15839 16S ribosomal RNA, partial sequence	Acetobacter	948	0
27	Dmel_27_16SrRNA_513bp	NR_146030	Acetobacter thailandicus strain BCC 15839 16S ribosomal RNA, partial sequence	Acetobacter	948	0
28	Dmel_28_16SrRNA_513bp	NR_146030	Acetobacter thailandicus strain BCC 15839 16S ribosomal RNA, partial sequence	Acetobacter	948	0
29	Dmel_29_16SrRNA_513bp	NR_146030	Acetobacter thailandicus strain BCC 15839 16S ribosomal RNA, partial sequence	Acetobacter	948	0
30	Dmel_30_16SrRNA_513bp	NR_146030	Acetobacter thailandicus strain BCC 15839 16S ribosomal RNA, partial sequence	Acetobacter	948	0
31	Dmel_31_16SrRNA_513bp	NR_146030	Acetobacter thailandicus strain BCC 15839 16S ribosomal RNA, partial sequence	Acetobacter	948	0
32	Dmel_32_16SrRNA_513bp	NR_146030	Acetobacter thailandicus strain BCC 15839 16S ribosomal RNA, partial sequence	Acetobacter	948	0
33	Dmel_33_16SrRNA_513bp	NR_146030	Acetobacter thailandicus strain BCC 15839 16S ribosomal RNA, partial sequence	Acetobacter	948	0
34	Dmel_34_16SrRNA_513bp	NR_146030	Acetobacter thailandicus strain BCC 15839 16S ribosomal RNA, partial sequence	Acetobacter	948	0
35	Dmel_35_16SrRNA_513bp	NR_146030	Acetobacter thailandicus strain BCC 15839 16S ribosomal RNA, partial sequence	Acetobacter	948	0
36	Dmel_36_16SrRNA_513bp	NR_146030	Acetobacter thailandicus strain BCC 15839 16S ribosomal RNA, partial sequence	Acetobacter	948	0
37	Dmel_37_16SrRNA_513bp	NR_146030	Acetobacter thailandicus strain BCC 15839 16S ribosomal RNA, partial sequence	Acetobacter	948	0
38	Dmel_38_16SrRNA_513bp	NR_146030	Acetobacter thailandicus strain BCC 15839 16S ribosomal RNA, partial sequence	Acetobacter	948	0
39	Dmel_39_16SrRNA_513bp	NR_146030	Acetobacter thailandicus strain BCC 15839 16S ribosomal RNA, partial sequence	Acetobacter	948	0
40	Dmel_40_16SrRNA_513bp	NR_146030	Acetobacter thailandicus strain BCC 15839 16S ribosomal RNA, partial sequence	Acetobacter	948	0
41	Dmel_41_16SrRNA_513bp	NR_146030	Acetobacter thailandicus strain BCC 15839 16S ribosomal RNA, partial sequence	Acetobacter	948	0
42	Dmel_42_16SrRNA_513bp	NR_146030	Acetobacter thailandicus strain BCC 15839 16S ribosomal RNA, partial sequence	Acetobacter	948	0
43	Dmel_43_16SrRNA_513bp	NR_146030	Acetobacter thailandicus strain BCC 15839 16S ribosomal RNA, partial sequence	Acetobacter	948	0
44	Dmel_44_16SrRNA_513bp	NR_146030	Acetobacter thailandicus strain BCC 15839 16S ribosomal RNA, partial sequence	Acetobacter	948	0
45	Dmel_45_16SrRNA_513bp	NR_146030	Acetobacter thailandicus strain BCC 15839 16S ribosomal RNA, partial sequence	Acetobacter	948	0
46	Dmel_46_16SrRNA_513bp	NR_146030	Acetobacter thailandicus strain BCC 15839 16S ribosomal RNA, partial sequence	Acetobacter	948	0
47	Dmel_47_16SrRNA_513bp	NR_146030	Acetobacter thailandicus strain BCC 15839 16S ribosomal RNA, partial sequence	Acetobacter	948	0
48	Dmel_48_16SrRNA_513bp	NR_146030	Acetobacter thailandicus strain BCC 15839 16S ribosomal RNA, partial sequence	Acetobacter	948	0
