## Supplementary material for "*Drosophila suzukii* avoidance of microbes in oviposition choice": Table S1-S7: Sato_etal_Table S4.xlsx

### Sheet: microbes_Dbia
Table S4. The BLAST hit results of 16S-rRNA gene sequences of microbial colonies cultured from D. biarmipes inoculum
Colony #	Query sequence (accession #)	Best hit sequence (accession #)	Best hit sequence description	Genus	Bit score	E value
1	Dbia_03_16SrRNA_513bp	NR_117735	Gluconobacter cerevisiae strain LMG 27748 16S ribosomal RNA, partial sequence	Gluconobacter	948	0
2	Dbia_08_16SrRNA_513bp	NR_117735	Gluconobacter cerevisiae strain LMG 27748 16S ribosomal RNA, partial sequence	Gluconobacter	948	0
3	Dbia_10_16SrRNA_513bp	NR_117735	Gluconobacter cerevisiae strain LMG 27748 16S ribosomal RNA, partial sequence	Gluconobacter	948	0
4	Dbia_14_16SrRNA_513bp	NR_117735	Gluconobacter cerevisiae strain LMG 27748 16S ribosomal RNA, partial sequence	Gluconobacter	948	0
5	Dbia_15_16SrRNA_513bp	NR_117735	Gluconobacter cerevisiae strain LMG 27748 16S ribosomal RNA, partial sequence	Gluconobacter	948	0
6	Dbia_19_16SrRNA_513bp	NR_146030	Acetobacter thailandicus strain BCC 15839 16S ribosomal RNA, partial sequence	Acetobacter	948	0
7	Dbia_22_16SrRNA_513bp	NR_117735	Gluconobacter cerevisiae strain LMG 27748 16S ribosomal RNA, partial sequence	Gluconobacter	948	0
8	Dbia_24_16SrRNA_513bp	NR_117735	Gluconobacter cerevisiae strain LMG 27748 16S ribosomal RNA, partial sequence	Gluconobacter	948	0
9	Dbia_26_16SrRNA_513bp	NR_117735	Gluconobacter cerevisiae strain LMG 27748 16S ribosomal RNA, partial sequence	Gluconobacter	948	0
10	Dbia_29_16SrRNA_513bp	NR_117735	Gluconobacter cerevisiae strain LMG 27748 16S ribosomal RNA, partial sequence	Gluconobacter	948	0
11	Dbia_34_16SrRNA_513bp	NR_117735	Gluconobacter cerevisiae strain LMG 27748 16S ribosomal RNA, partial sequence	Gluconobacter	948	0
12	Dbia_40_16SrRNA_513bp	NR_117735	Gluconobacter cerevisiae strain LMG 27748 16S ribosomal RNA, partial sequence	Gluconobacter	948	0
13	Dbia_41_16SrRNA_513bp	NR_117735	Gluconobacter cerevisiae strain LMG 27748 16S ribosomal RNA, partial sequence	Gluconobacter	948	0
14	Dbia_45_16SrRNA_513bp	NR_146030	Acetobacter thailandicus strain BCC 15839 16S ribosomal RNA, partial sequence	Acetobacter	948	0
