## Supplementary material for "*Drosophila suzukii* avoidance of microbes in oviposition choice": Table S1-S7: Sato_etal_Table S5.xlsx

### Sheet: microbes_Dsuz
Table S5. The BLAST hit results of 16S-rRNA gene sequences of microbial colonies cultured from D. suzukii inoculum
Colony #	Query sequence (accession #)	Best hit sequence (accession #)	Best hit sequence description	Genus	Bit score	E value
1	Dsuz_01_16SrRNA_513bp	NR_117735	Gluconobacter cerevisiae strain LMG 27748 16S ribosomal RNA, partial sequence	Gluconobacter	948	0
2	Dsuz_02_16SrRNA_513bp	NR_117735	Gluconobacter cerevisiae strain LMG 27748 16S ribosomal RNA, partial sequence	Gluconobacter	948	0
3	Dsuz_04_16SrRNA_513bp	NR_117735	Gluconobacter cerevisiae strain LMG 27748 16S ribosomal RNA, partial sequence	Gluconobacter	948	0
4	Dsuz_05_16SrRNA_513bp	NR_117735	Gluconobacter cerevisiae strain LMG 27748 16S ribosomal RNA, partial sequence	Gluconobacter	948	0
5	Dsuz_06_16SrRNA_513bp	NR_117735	Gluconobacter cerevisiae strain LMG 27748 16S ribosomal RNA, partial sequence	Gluconobacter	948	0
6	Dsuz_07_16SrRNA_513bp	NR_117735	Gluconobacter cerevisiae strain LMG 27748 16S ribosomal RNA, partial sequence	Gluconobacter	948	0
7	Dsuz_08_16SrRNA_513bp	NR_125459	Nguyenibacter vanlangensis strain TN01LGI 16S ribosomal RNA, partial sequence	Nguyenibacter	876	0
8	Dsuz_09_16SrRNA_513bp	NR_117735	Gluconobacter cerevisiae strain LMG 27748 16S ribosomal RNA, partial sequence	Gluconobacter	948	0
9	Dsuz_10_16SrRNA_513bp	NR_117735	Gluconobacter cerevisiae strain LMG 27748 16S ribosomal RNA, partial sequence	Gluconobacter	948	0
10	Dsuz_12_16SrRNA_513bp	NR_117735	Gluconobacter cerevisiae strain LMG 27748 16S ribosomal RNA, partial sequence	Gluconobacter	948	0
11	Dsuz_14_16SrRNA_513bp	NR_117735	Gluconobacter cerevisiae strain LMG 27748 16S ribosomal RNA, partial sequence	Gluconobacter	948	0
12	Dsuz_15_16SrRNA_513bp	NR_146030	Acetobacter thailandicus strain BCC 15839 16S ribosomal RNA, partial sequence	Acetobacter	948	0
13	Dsuz_16_16SrRNA_513bp	NR_117735	Gluconobacter cerevisiae strain LMG 27748 16S ribosomal RNA, partial sequence	Gluconobacter	948	0
14	Dsuz_17_16SrRNA_513bp	NR_117735	Gluconobacter cerevisiae strain LMG 27748 16S ribosomal RNA, partial sequence	Gluconobacter	948	0
15	Dsuz_18_16SrRNA_513bp	NR_146030	Acetobacter thailandicus strain BCC 15839 16S ribosomal RNA, partial sequence	Acetobacter	948	0
16	Dsuz_19_16SrRNA_513bp	NR_146030	Acetobacter thailandicus strain BCC 15839 16S ribosomal RNA, partial sequence	Acetobacter	948	0
17	Dsuz_20_16SrRNA_513bp	NR_117735	Gluconobacter cerevisiae strain LMG 27748 16S ribosomal RNA, partial sequence	Gluconobacter	948	0
18	Dsuz_21_16SrRNA_513bp	NR_146030	Acetobacter thailandicus strain BCC 15839 16S ribosomal RNA, partial sequence	Acetobacter	948	0
19	Dsuz_23_16SrRNA_513bp	NR_117735	Gluconobacter cerevisiae strain LMG 27748 16S ribosomal RNA, partial sequence	Gluconobacter	948	0
20	Dsuz_24_16SrRNA_513bp	NR_146030	Acetobacter thailandicus strain BCC 15839 16S ribosomal RNA, partial sequence	Acetobacter	948	0
21	Dsuz_25_16SrRNA_513bp	NR_117735	Gluconobacter cerevisiae strain LMG 27748 16S ribosomal RNA, partial sequence	Gluconobacter	948	0
22	Dsuz_26_16SrRNA_513bp	NR_117735	Gluconobacter cerevisiae strain LMG 27748 16S ribosomal RNA, partial sequence	Gluconobacter	948	0
23	Dsuz_27_16SrRNA_513bp	NR_117735	Gluconobacter cerevisiae strain LMG 27748 16S ribosomal RNA, partial sequence	Gluconobacter	948	0
24	Dsuz_28_16SrRNA_513bp	NR_146030	Acetobacter thailandicus strain BCC 15839 16S ribosomal RNA, partial sequence	Acetobacter	948	0
25	Dsuz_29_16SrRNA_513bp	NR_117735	Gluconobacter cerevisiae strain LMG 27748 16S ribosomal RNA, partial sequence	Gluconobacter	948	0
26	Dsuz_30_16SrRNA_513bp	NR_146030	Acetobacter thailandicus strain BCC 15839 16S ribosomal RNA, partial sequence	Acetobacter	948	0
27	Dsuz_31_16SrRNA_513bp	NR_117735	Gluconobacter cerevisiae strain LMG 27748 16S ribosomal RNA, partial sequence	Gluconobacter	948	0
28	Dsuz_32_16SrRNA_513bp	NR_117735	Gluconobacter cerevisiae strain LMG 27748 16S ribosomal RNA, partial sequence	Gluconobacter	948	0
29	Dsuz_33_16SrRNA_513bp	NR_146030	Acetobacter thailandicus strain BCC 15839 16S ribosomal RNA, partial sequence	Acetobacter	948	0
30	Dsuz_36_16SrRNA_513bp	NR_146030	Acetobacter thailandicus strain BCC 15839 16S ribosomal RNA, partial sequence	Acetobacter	948	0
31	Dsuz_37_16SrRNA_513bp	NR_146030	Acetobacter thailandicus strain BCC 15839 16S ribosomal RNA, partial sequence	Acetobacter	948	0
32	Dsuz_38_16SrRNA_513bp	NR_117735	Gluconobacter cerevisiae strain LMG 27748 16S ribosomal RNA, partial sequence	Gluconobacter	948	0
33	Dsuz_39_16SrRNA_513bp	NR_117735	Gluconobacter cerevisiae strain LMG 27748 16S ribosomal RNA, partial sequence	Gluconobacter	948	0
34	Dsuz_40_16SrRNA_513bp	NR_146030	Acetobacter thailandicus strain BCC 15839 16S ribosomal RNA, partial sequence	Acetobacter	948	0
35	Dsuz_41_16SrRNA_513bp	NR_117735	Gluconobacter cerevisiae strain LMG 27748 16S ribosomal RNA, partial sequence	Gluconobacter	948	0
36	Dsuz_42_16SrRNA_513bp	NR_117735	Gluconobacter cerevisiae strain LMG 27748 16S ribosomal RNA, partial sequence	Gluconobacter	948	0
37	Dsuz_43_16SrRNA_513bp	NR_117735	Gluconobacter cerevisiae strain LMG 27748 16S ribosomal RNA, partial sequence	Gluconobacter	948	0
38	Dsuz_45_16SrRNA_513bp	NR_117735	Gluconobacter cerevisiae strain LMG 27748 16S ribosomal RNA, partial sequence	Gluconobacter	948	0
39	Dsuz_46_16SrRNA_513bp	NR_117735	Gluconobacter cerevisiae strain LMG 27748 16S ribosomal RNA, partial sequence	Gluconobacter	948	0
40	Dsuz_47_16SrRNA_513bp	NR_117735	Gluconobacter cerevisiae strain LMG 27748 16S ribosomal RNA, partial sequence	Gluconobacter	948	0
41	Dsuz_48_16SrRNA_513bp	NR_146030	Acetobacter thailandicus strain BCC 15839 16S ribosomal RNA, partial sequence	Acetobacter	948	0
