## Supplementary material for "*Drosophila suzukii* avoidance of microbes in oviposition choice": Table S1-S7: Sato_etal_Table S6.xlsx

### Sheet: Suptable_2_0812.csv
Table S6 The number of eggs from the oviposition assay using the hard medium (3% agar)
Test species	Inoculating species		Number of eggsa			Preference indexd
			Controlb	With inoculantc	Total
D. melanogaster	D. melanogaster		5	617	622	0.983923
			4	546	550	0.985455
			0	142	142	1
			0	108	108	1
			0	228	228	1
			0	128	128	1
			0	317	317	1
			0	299	299	1
		Total	9	2385	2394
D. melanogaster	D. suzukii		1	680	681	0.997063
			1	464	465	0.995699
			0	173	173	1
			0	269	269	1
			0	240	240	1
			1	353	354	0.99435
			0	200	200	1
			0	315	315	1
		Total	3	2694	2697
D. biarmipes	D. biarmipes		0	157	157	1
			1	86	87	0.977011
			0	90	90	1
			0	53	53	1
			0	18	18	1
			1	31	32	0.9375
			1	10	11	0.818182
			1	9	10	-
		Total	4	454	458
D. biarmipes	D. melanogaster		0	1	1	-
			1	1	2	-
			1	0	1	-
			0	19	19	1
			0	8	8	-
			0	27	27	1
			0	2	2	-
			1	1	2	-
		Total	3	59	62
D. suzukii	D. suzukii		5	1	6	-
			39	29	68	-0.147059
			72	27	99	-0.454545
			57	19	76	-0.5
			67	42	109	-0.229358
			66	36	102	-0.294118
			19	2	21	-0.809524
			15	20	35	0.142857
		Total	340	176	516
D. suzukii	D. melanogaster		77	14	91	-0.692308
			30	9	39	-0.538462
			32	21	53	-0.207547
			14	25	39	0.282051
			73	32	105	-0.390476
			126	18	144	-0.75
			41	22	63	-0.301587
			15	11	26	-0.153846
		Total	408	152	560
a Eggs laid on the two petri dishes with media placed in each assay chamber were summed.
b Media treated with the solution collected from the surface of blank media.
c Media treated with the solution collected from the surface of inoculated media.
d Not calculated when egg numbers <10.
