## Supplementary material for "*Drosophila suzukii* avoidance of microbes in oviposition choice": Table S1-S7: Sato_etal_Table S7.xlsx

### Sheet: Suptable_4_0812.csv
Table S7 The number of eggs from the oviposition assay for hardness preferences under the presence or absence of microbial growth
Test species	Microbial growth		Number of eggsa			Preference indexb
			1% agar media	3% agar media	Total
D. melanogaster	-		12	1	13	0.846154
			10	0	10	1
			65	4	69	0.884058
			50	4	54	0.851852
			45	53	98	-0.0816327
			24	1	25	0.92
			232	1	233	0.991416
			248	1	249	0.991968
		Total	686	65	751
D. melanogaster	+		62	2	64	0.9375
			94	5	99	0.89899
			135	6	141	0.914894
			162	7	169	0.91716
			230	43	273	0.684982
			241	21	262	0.839695
			279	34	313	0.782748
			408	25	433	0.884527
		Total	1611	143	1754
D. biarmipes	-		98	0	98	1
			3	0	3	-
			109	1	110	0.981818
			152	0	152	1
			62	1	63	0.968254
			140	0	140	1
			1	1	2	-
			3	0	3	-
		Total	568	3	571
	+		103	13	116	0.775862
			123	13	136	0.808824
			231	1	232	0.991379
			251	2	253	0.98419
			203	10	213	0.906103
			143	3	146	0.958904
			63	31	94	0.340426
			108	5	113	0.911504
		Total	1225	78	1303
D. suzukii	-		52	37	89	0.168539
			34	29	63	0.0793651
			47	52	99	-0.0505051
			49	29	78	0.25641
			94	63	157	0.197452
			86	47	133	0.293233
			55	65	120	-0.0833333
			143	97	240	0.191667
		Total	560	419	979
D. suzukii	+		13	24	37	-0.297297
			17	8	25	0.36
			28	13	41	0.365854
			22	24	46	-0.0434783
			44	25	69	0.275362
			46	70	116	-0.206897
			39	70	109	-0.284404
			39	78	117	-0.333333
		Total	248	312	560
a Eggs laid on the two petri dishes with media placed in each assay chamber were summed.
b Not calculated when egg numbers <10.
